# QTL analysis of essential oil, seed shattering, thousand-grain weight and stalk attachment rate in *Carum carvi*

**DOI:** 10.64898/2026.10.01.755638

**Authors:** Daniel von Maydell, Jolien Zimmer, Akhil Pinnuri, Fang-Shiang Lim, Martin Junghanns, Frank Marthe

## Abstract

Caraway (*Carum carvi* L., 2n = 2x = 20) is a medicinal and aromatic plant of the Apiaceae family valued for its essential oil with the major terpenoids carvone and limonene. While the essential oil content represents an important quality trait, low seed shattering and high thousand-grain weight (TGW) are key determinants of seed yield. As molecular tools remain scarce within Apiaceae breeding beyond carrot, we conducted a QTL mapping for these seed-related traits using two previously established F populations (Effective N(P1) = 236; N(P2) = 266). In P1 with the non-shattering maternal parent ‘Rekord’, QTL mapping revealed at least one shattering locus on LG03 (PVE: 9.9%). In addition, loci associated with essential oil (LG08, 10.5% PVE) and TGW (LG09, 11.1% PVE) were detected. In P2, we identified six essential-oil loci (LG02–06, LG10; combined PVE: 49.2%), with five loci affecting both carvone and limonene, and one (LG03) exclusively limonene. Additionally, a major QTL for TGW mapped to LG02 (PVE: 15.6%). For stalk attachment rate one minor QTL was detected (LG07, 8.5% PVE), while no QTL co-localized with the major shattering locus. To pave the path towards fine-mapping, we designed and validated 26 diagnostic PACE markers covering five key QTLs.
