## Supplementary material for "QTL analysis of essential oil, seed shattering, thousand-grain weight and stalk attachment rate in *Carum carvi*": Table S3

### Sheet: Tabelle1
Marker	LG	Trait	Population	Position from QTL peak	Function	Locus	SNP_Sequence	Oligo_Sequence	Allele of paternal parent 'L32'	Base Allele1	Base Allele2	Max Tm	Min Tm	Max CG	Min CG
M205	LG03	SHT	P1	Left	allele specific primer 1	contig_1045_15731359	TTTTTATACCAGTTAAGCTCTTCTAAAACTCGTCTATACTCTCCATAAGG[G/A]CCTAATATGGGATCTCTTTGTCTGCTAAATGCTTCCCAGACGAGTGAATC	GAAGGTGACCAAGTTCATGCTCAGACAAAGAGATCCCATATTAGGC	Allele 1	G	A	66.2	64.1	44	38
M205	LG03	SHT	P1	Left	allele specific primer 2	contig_1045_15731359	TTTTTATACCAGTTAAGCTCTTCTAAAACTCGTCTATACTCTCCATAAGG[G/A]CCTAATATGGGATCTCTTTGTCTGCTAAATGCTTCCCAGACGAGTGAATC	GAAGGTCGGAGTCAACGGATTGCAGACAAAGAGATCCCATATTAGGT	Allele 1	G	A	66.2	64.1	44	38
M205	LG03	SHT	P1	Left	common primer	contig_1045_15731359	TTTTTATACCAGTTAAGCTCTTCTAAAACTCGTCTATACTCTCCATAAGG[G/A]CCTAATATGGGATCTCTTTGTCTGCTAAATGCTTCCCAGACGAGTGAATC	CTCTTCTAAAACTCGTCTATACTCTCCAT	Allele 1	G	A	66.2	64.1	44	38
M211	LG03	SHT	P1	Peak	allele specific primer 1	contig_1838_1726880	TAGTTGACAAGAACAAGAAGATTCCTTCTTCTTCTAATGTTTCTCTTGTT[A/C]AAGAATCACAAGTAGAATCATCAGATATCTTGCCGGAGATTCTTAGACAT	GAAGGTGACCAAGTTCATGCTTCCTTCTTCTTCTAATGTTTCTCTTGTTA	Allele 2	A	C	65.7	63.9	39	30
M211	LG03	SHT	P1	Peak	allele specific primer 2	contig_1838_1726880	TAGTTGACAAGAACAAGAAGATTCCTTCTTCTTCTAATGTTTCTCTTGTT[A/C]AAGAATCACAAGTAGAATCATCAGATATCTTGCCGGAGATTCTTAGACAT	GAAGGTCGGAGTCAACGGATTCCTTCTTCTTCTAATGTTTCTCTTGTTC	Allele 2	A	C	65.7	63.9	39	30
M211	LG03	SHT	P1	Peak	common primer	contig_1838_1726880	TAGTTGACAAGAACAAGAAGATTCCTTCTTCTTCTAATGTTTCTCTTGTT[A/C]AAGAATCACAAGTAGAATCATCAGATATCTTGCCGGAGATTCTTAGACAT	TCCGGCAAGATATCTGATGATTCTACTT	Allele 2	A	C	65.7	63.9	39	30
M215	LG03	SHT	P1	Right	allele specific primer 1	contig_1838_3024011	TCCACTTCAGCCAATGTATGCCCAGAAACATATTTGAATACTAAGATGAA[T/A]AAAAAAGAGTTAAATTAATTAAACGTGACAAAGATCGATAGGAAAAAAAT	GAAGGTGACCAAGTTCATGCTCCCAGAAACATATTTGAATACTAAGATGAAT	Allele 1	T	A	64.4	63.9	30	29
M215	LG03	SHT	P1	Right	allele specific primer 2	contig_1838_3024011	TCCACTTCAGCCAATGTATGCCCAGAAACATATTTGAATACTAAGATGAA[T/A]AAAAAAGAGTTAAATTAATTAAACGTGACAAAGATCGATAGGAAAAAAAT	GAAGGTCGGAGTCAACGGATTCCCAGAAACATATTTGAATACTAAGATGAAA	Allele 1	T	A	64.4	63.9	30	29
M215	LG03	SHT	P1	Right	common primer	contig_1838_3024011	TCCACTTCAGCCAATGTATGCCCAGAAACATATTTGAATACTAAGATGAA[T/A]AAAAAAGAGTTAAATTAATTAAACGTGACAAAGATCGATAGGAAAAAAAT	CCTATCGATCTTTGTCACGTTTAATTAATT	Allele 1	T	A	64.4	63.9	30	29
M217	LG08	OIL	P1	Left	allele specific primer 1	contig_161_2918071	GTGTCCGGAGAATAAGCAAGATTAGGGATGAAGTTAAACTCGTGCTTCGC[C/A]AGTAGAATCAATTGAATGGACTGCCTGGCCTTTAAAAAAATCAGTTACAT	GAAGGTGACCAAGTTCATGCTATGAAGTTAAACTCGTGCTTCGCC	Allele 1	C	A	65.8	63.5	48	44
M217	LG08	OIL	P1	Left	allele specific primer 2	contig_161_2918071	GTGTCCGGAGAATAAGCAAGATTAGGGATGAAGTTAAACTCGTGCTTCGC[C/A]AGTAGAATCAATTGAATGGACTGCCTGGCCTTTAAAAAAATCAGTTACAT	GAAGGTCGGAGTCAACGGATTGATGAAGTTAAACTCGTGCTTCGCA	Allele 1	C	A	65.8	63.5	48	44
M217	LG08	OIL	P1	Left	common Primer	contig_161_2918071	GTGTCCGGAGAATAAGCAAGATTAGGGATGAAGTTAAACTCGTGCTTCGC[C/A]AGTAGAATCAATTGAATGGACTGCCTGGCCTTTAAAAAAATCAGTTACAT	GGCCAGGCAGTCCATTCAATTGATT	Allele 1	C	A	65.8	63.5	48	44
M218	LG08	OIL	P1	Left	allele specific primer 1	contig_2324_4869252	GCTTCAGGTCCACAATTAGCACCATACTTGTTGAATGCCTCAGGGATAAT[G/A]AAGCCTGCAGCTCCCAACATTGCCCACCGGGCATGGATCAATTCATAACC	GAAGGTGACCAAGTTCATGCTAATGTTGGGAGCTGCAGGCTTC	Allele 2	G	A	66.3	64	55	46
M218	LG08	OIL	P1	Left	allele specific primer 2	contig_2324_4869252	GCTTCAGGTCCACAATTAGCACCATACTTGTTGAATGCCTCAGGGATAAT[G/A]AAGCCTGCAGCTCCCAACATTGCCCACCGGGCATGGATCAATTCATAACC	GAAGGTCGGAGTCAACGGATTCAATGTTGGGAGCTGCAGGCTTT	Allele 2	G	A	66.3	64	55	46
M218	LG08	OIL	P1	Left	common Primer	contig_2324_4869252	GCTTCAGGTCCACAATTAGCACCATACTTGTTGAATGCCTCAGGGATAAT[G/A]AAGCCTGCAGCTCCCAACATTGCCCACCGGGCATGGATCAATTCATAACC	CCATACTTGTTGAATGCCTCAGGGAT	Allele 2	G	A	66.3	64	55	46
M219	LG08	OIL	P1	Peak	allele specific primer 1	contig_2324_3298887	GGTCATCAAAGACTTTTTGATTTAACGGTATCTCACTTGCTTCCTTTACA[A/G]GATGTCGAGGGTTCAAACCTTGTCAAAAACAGAACGCTCATGTGTGTGTG	GAAGGTGACCAAGTTCATGCTACAAGGTTTGAACCCTCGACATCT	Allele 2	A	G	66.2	63.5	52	38
M219	LG08	OIL	P1	Peak	allele specific primer 2	contig_2324_3298887	GGTCATCAAAGACTTTTTGATTTAACGGTATCTCACTTGCTTCCTTTACA[A/G]GATGTCGAGGGTTCAAACCTTGTCAAAAACAGAACGCTCATGTGTGTGTG	GAAGGTCGGAGTCAACGGATTCAAGGTTTGAACCCTCGACATCC	Allele 2	A	G	66.2	63.5	52	38
M219	LG08	OIL	P1	Peak	common Primer	contig_2324_3298887	GGTCATCAAAGACTTTTTGATTTAACGGTATCTCACTTGCTTCCTTTACA[A/G]GATGTCGAGGGTTCAAACCTTGTCAAAAACAGAACGCTCATGTGTGTGTG	GATTTAACGGTATCTCACTTGCTTCCTTT	Allele 2	A	G	66.2	63.5	52	38
M220	LG08	OIL	P1	Peak	allele specific primer 1	contig_2320_2322072	AAAAAAAGCTATCTAGTACTTGGAACTYCTGATGTGAGAAAACCAAATCT[T/C]GTGCATTTTCTAAAATATCCGGGGAGAATTGTACATCATATTTAGAATTT	GAAGGTGACCAAGTTCATGCTCCCCGGATATTTTAGAAAATGCACA	Allele 1	T	C	66.5	63.1	44	38
M220	LG08	OIL	P1	Peak	allele specific primer 2	contig_2320_2322072	AAAAAAAGCTATCTAGTACTTGGAACTYCTGATGTGAGAAAACCAAATCT[T/C]GTGCATTTTCTAAAATATCCGGGGAGAATTGTACATCATATTTAGAATTT	GAAGGTCGGAGTCAACGGATTCCCCGGATATTTTAGAAAATGCACG	Allele 1	T	C	66.5	63.1	44	38
M220	LG08	OIL	P1	Peak	common Primer	contig_2320_2322072	AAAAAAAGCTATCTAGTACTTGGAACTYCTGATGTGAGAAAACCAAATCT[T/C]GTGCATTTTCTAAAATATCCGGGGAGAATTGTACATCATATTTAGAATTT	CTTGGAACTYCTGATGTGAGAAAACCAA	Allele 1	T	C	66.5	63.1	44	38
M221	LG08	OIL	P1	Right	allele specific primer 1	contig_1602_138378	TGATTCGTTACCAATCCTTCCACAGGTTAGCTGCCGTATTCTGTTTTTAT[A/T]TTTCATATAAGTCATCGCTTGGTGCACCTATATTCATATGTTTTGGTTTG	GAAGGTGACCAAGTTCATGCTGCACCAAGCGATGACTTATATGAAAT	Allele 2	A	T	65.8	63.7	48	37
M221	LG08	OIL	P1	Right	allele specific primer 2	contig_1602_138378	TGATTCGTTACCAATCCTTCCACAGGTTAGCTGCCGTATTCTGTTTTTAT[A/T]TTTCATATAAGTCATCGCTTGGTGCACCTATATTCATATGTTTTGGTTTG	GAAGGTCGGAGTCAACGGATTGCACCAAGCGATGACTTATATGAAAA	Allele 2	A	T	65.8	63.7	48	37
M221	LG08	OIL	P1	Right	common Primer	contig_1602_138378	TGATTCGTTACCAATCCTTCCACAGGTTAGCTGCCGTATTCTGTTTTTAT[A/T]TTTCATATAAGTCATCGCTTGGTGCACCTATATTCATATGTTTTGGTTTG	CACAGGTTAGCTGCCGTATTCTGTT	Allele 2	A	T	65.8	63.7	48	37
M222	LG08	OIL	P1	Right	allele specific primer 1	contig_4395_150393	TCCCCAATCATTCCTGGATGTCACAAAAATCCAGTATGGCAAGGTATGTA[C/T]GATGAAACAACCTTATAGAGTAAGGTCTGTGTGCATTTTCCCTCTCCGGA	GAAGGTGACCAAGTTCATGCTACCTTACTCTATAAGGTTGTTTCATCG	Allele 1	C	T	66.2	63.7	38	36
M222	LG08	OIL	P1	Right	allele specific primer 2	contig_4395_150393	TCCCCAATCATTCCTGGATGTCACAAAAATCCAGTATGGCAAGGTATGTA[C/T]GATGAAACAACCTTATAGAGTAAGGTCTGTGTGCATTTTCCCTCTCCGGA	GAAGGTCGGAGTCAACGGATTGACCTTACTCTATAAGGTTGTTTCATCA	Allele 1	C	T	66.2	63.7	38	36
M222	LG08	OIL	P1	Right	common Primer	contig_4395_150393	TCCCCAATCATTCCTGGATGTCACAAAAATCCAGTATGGCAAGGTATGTA[C/T]GATGAAACAACCTTATAGAGTAAGGTCTGTGTGCATTTTCCCTCTCCGGA	CACAAAAATCCAGTATGGCAAGGTATGTA	Allele 1	C	T	66.2	63.7	38	36
M223	LG05	CRV	P2	Left	allele specific primer 1	contig_2053_9304438	CTTCATGTTTCCCTACCAAATCACCATACTTTCTTCAAACCTCTTTCCAG[G/T]CATCACTCAGTCAAGAAACTACAAGAACCAAAACCACATACATCACATAC	GAAGGTGACCAAGTTCATGCTATACTTTCTTCAAACCTCTTTCCAGG	Allele 1	G	T	66.2	63.1	38	37
M223	LG05	CRV	P2	Left	allele specific primer 2	contig_2053_9304438	CTTCATGTTTCCCTACCAAATCACCATACTTTCTTCAAACCTCTTTCCAG[G/T]CATCACTCAGTCAAGAAACTACAAGAACCAAAACCACATACATCACATAC	GAAGGTCGGAGTCAACGGATTCATACTTTCTTCAAACCTCTTTCCAGT	Allele 1	G	T	66.2	63.1	38	37
M223	LG05	CRV	P2	Left	common Primer	contig_2053_9304438	CTTCATGTTTCCCTACCAAATCACCATACTTTCTTCAAACCTCTTTCCAG[G/T]CATCACTCAGTCAAGAAACTACAAGAACCAAAACCACATACATCACATAC	TGGTTCTTGTAGTTTCTTGACTGAGTGAT	Allele 1	G	T	66.2	63.1	38	37
M224	LG05	CRV	P2	Left	allele specific primer 1	contig_3639_757487	TGCTCCAATGTGTTGACTACACTAGCCAAAGCTCCGGCCGCAACGCCAAG[A/C]ATCACAGCCCATGAACCATGAGAAGGACTCCCCACAAAAGCACTACCAAC	GAAGGTGACCAAGTTCATGCTTCTCATGGTTCATGGGCTGTGATT	Allele 2	A	C	66	64.1	74	44
M224	LG05	CRV	P2	Left	allele specific primer 2	contig_3639_757487	TGCTCCAATGTGTTGACTACACTAGCCAAAGCTCCGGCCGCAACGCCAAG[A/C]ATCACAGCCCATGAACCATGAGAAGGACTCCCCACAAAAGCACTACCAAC	GAAGGTCGGAGTCAACGGATTCTCATGGTTCATGGGCTGTGATG	Allele 2	A	C	66	64.1	74	44
M224	LG05	CRV	P2	Left	common Primer	contig_3639_757487	TGCTCCAATGTGTTGACTACACTAGCCAAAGCTCCGGCCGCAACGCCAAG[A/C]ATCACAGCCCATGAACCATGAGAAGGACTCCCCACAAAAGCACTACCAAC	GCTCCGGCCGCAACGCCAA	Allele 2	A	C	66	64.1	74	44
M225	LG05	CRV	P2	Peak	allele specific primer 1	contig_787_2704152	TTCCATTGGCCACCATCGCAAGGAACGACAGTTTGATACATTGATTTCTT[T/G]CAGAGATGATATACCAGCCTCATAATCCGGCATAGACACCAAAGCCCTGC	GAAGGTGACCAAGTTCATGCTATTATGAGGCTGGTATATCATCTCTGA	Allele 2	T	G	66.2	63.7	44	37
M225	LG05	CRV	P2	Peak	allele specific primer 2	contig_787_2704152	TTCCATTGGCCACCATCGCAAGGAACGACAGTTTGATACATTGATTTCTT[T/G]CAGAGATGATATACCAGCCTCATAATCCGGCATAGACACCAAAGCCCTGC	GAAGGTCGGAGTCAACGGATTATGAGGCTGGTATATCATCTCTGC	Allele 2	T	G	66.2	63.7	44	37
M225	LG05	CRV	P2	Peak	common Primer	contig_787_2704152	TTCCATTGGCCACCATCGCAAGGAACGACAGTTTGATACATTGATTTCTT[T/G]CAGAGATGATATACCAGCCTCATAATCCGGCATAGACACCAAAGCCCTGC	GCAAGGAACGACAGTTTGATACATTGATT	Allele 2	T	G	66.2	63.7	44	37
M226	LG05	CRV	P2	Peak	allele specific primer 1	contig_3091_1705748	GTATAAGGCGAGGGAGTTCAATTCTAAGACCTTTGGTCCCTTGTGCTTCT[G/T]TCGCTAAGGATTGTATTTGGTGCTAGACTAGTTTTTTTTGGTTGAACTCT	GAAGGTGACCAAGTTCATGCTAGCACCAAATACAATCCTTAGCGAC	Allele 2	G	T	65.8	63.1	48	38
M226	LG05	CRV	P2	Peak	allele specific primer 2	contig_3091_1705748	GTATAAGGCGAGGGAGTTCAATTCTAAGACCTTTGGTCCCTTGTGCTTCT[G/T]TCGCTAAGGATTGTATTTGGTGCTAGACTAGTTTTTTTTGGTTGAACTCT	GAAGGTCGGAGTCAACGGATTAGCACCAAATACAATCCTTAGCGAA	Allele 2	G	T	65.8	63.1	48	38
M226	LG05	CRV	P2	Peak	common Primer	contig_3091_1705748	GTATAAGGCGAGGGAGTTCAATTCTAAGACCTTTGGTCCCTTGTGCTTCT[G/T]TCGCTAAGGATTGTATTTGGTGCTAGACTAGTTTTTTTTGGTTGAACTCT	CTAAGACCTTTGGTCCCTTGTGCTT	Allele 2	G	T	65.8	63.1	48	38
M227	LG05	CRV	P2	Right	allele specific primer 1	contig_1197_2645658	TGAGTATTAATGGAGYTTTTGTAGAGTTTTTRAACTCTGGAGTAGCGATA[A/T]GGGCTTGGGTCCAGTGGGGGACCAATTTGTTCCAGTGTTGTATGAAGAAG	GAAGGTGACCAAGTTCATGCTCCCACTGGACCCAAGCCCT	Allele 1	A	T	65.5	63.8	68	36
M227	LG05	CRV	P2	Right	allele specific primer 2	contig_1197_2645658	TGAGTATTAATGGAGYTTTTGTAGAGTTTTTRAACTCTGGAGTAGCGATA[A/T]GGGCTTGGGTCCAGTGGGGGACCAATTTGTTCCAGTGTTGTATGAAGAAG	GAAGGTCGGAGTCAACGGATTCCCACTGGACCCAAGCCCA	Allele 1	A	T	65.5	63.8	68	36
M227	LG05	CRV	P2	Right	common Primer	contig_1197_2645658	TGAGTATTAATGGAGYTTTTGTAGAGTTTTTRAACTCTGGAGTAGCGATA[A/T]GGGCTTGGGTCCAGTGGGGGACCAATTTGTTCCAGTGTTGTATGAAGAAG	TAGAGTTTTTRAACTCTGGAGTAGCGATA	Allele 1	A	T	65.5	63.8	68	36
M228	LG05	CRV	P2	Right	allele specific primer 1	contig_1197_2459047	TTTCTATGTAAACAGGTGTTAAGATGAATGGATATGCCTGCAAAGCGAAT[T/A]TTACTGCTGATGATTTCTTCTTCGCGGGATTGTCCAAGCCAGGACTAACC	GAAGGTGACCAAGTTCATGCTGAATGGATATGCCTGCAAAGCGAATT	Allele 1	T	A	66.3	64.7	46	42
M228	LG05	CRV	P2	Right	allele specific primer 2	contig_1197_2459047	TTTCTATGTAAACAGGTGTTAAGATGAATGGATATGCCTGCAAAGCGAAT[T/A]TTACTGCTGATGATTTCTTCTTCGCGGGATTGTCCAAGCCAGGACTAACC	GAAGGTCGGAGTCAACGGATTGAATGGATATGCCTGCAAAGCGAATA	Allele 1	T	A	66.3	64.7	46	42
M228	LG05	CRV	P2	Right	common Primer	contig_1197_2459047	TTTCTATGTAAACAGGTGTTAAGATGAATGGATATGCCTGCAAAGCGAAT[T/A]TTACTGCTGATGATTTCTTCTTCGCGGGATTGTCCAAGCCAGGACTAACC	CCGCGAAGAAGAAATCATCAGCAGTA	Allele 1	T	A	66.3	64.7	46	42
M229	LG10	CRV	P2	Left	allele specific primer 1	contig_2425_3497053	ATCCTAGCCTGCTAACTCTAAAACCAGAAACTCAGATGGAGCTTCCTTAT[G/A]GGGACAATTCCGCGGAGACCTCAGAAACAAGTGTAGCTGTAAATAAGGAG	GAAGGTGACCAAGTTCATGCTGAAACTCAGATGGAGCTTCCTTATG	Allele 2	G	A	65.8	63.1	48	38
M229	LG10	CRV	P2	Left	allele specific primer 2	contig_2425_3497053	ATCCTAGCCTGCTAACTCTAAAACCAGAAACTCAGATGGAGCTTCCTTAT[G/A]GGGACAATTCCGCGGAGACCTCAGAAACAAGTGTAGCTGTAAATAAGGAG	GAAGGTCGGAGTCAACGGATTAGAAACTCAGATGGAGCTTCCTTATA	Allele 2	G	A	65.8	63.1	48	38
M229	LG10	CRV	P2	Left	common Primer	contig_2425_3497053	ATCCTAGCCTGCTAACTCTAAAACCAGAAACTCAGATGGAGCTTCCTTAT[G/A]GGGACAATTCCGCGGAGACCTCAGAAACAAGTGTAGCTGTAAATAAGGAG	TTGTTTCTGAGGTCTCCGCGGAATT	Allele 2	G	A	65.8	63.1	48	38
M230	LG10	CRV	P2	Left	allele specific primer 1	contig_5294_11689	ACAAGAAAAATTTGGACATCAATTTTTGAAGACCGGGCAGAACTGATGTT[T/C]CAAGCAAAGCTTGCACTGTAAAAGAAGATACTCATGCTATTGCCAATTGT	GAAGGTGACCAAGTTCATGCTTCTTTTACAGTGCAAGCTTTGCTTGA	Allele 1	T	C	65.8	63.7	48	37
M230	LG10	CRV	P2	Left	allele specific primer 2	contig_5294_11689	ACAAGAAAAATTTGGACATCAATTTTTGAAGACCGGGCAGAACTGATGTT[T/C]CAAGCAAAGCTTGCACTGTAAAAGAAGATACTCATGCTATTGCCAATTGT	GAAGGTCGGAGTCAACGGATTCTTTTACAGTGCAAGCTTTGCTTGG	Allele 1	T	C	65.8	63.7	48	37
M230	LG10	CRV	P2	Left	common Primer	contig_5294_11689	ACAAGAAAAATTTGGACATCAATTTTTGAAGACCGGGCAGAACTGATGTT[T/C]CAAGCAAAGCTTGCACTGTAAAAGAAGATACTCATGCTATTGCCAATTGT	TTGAAGACCGGGCAGAACTGATGTT	Allele 1	T	C	65.8	63.7	48	37
M232	LG10	CRV	P2	Peak	allele specific primer 1	contig_880_9541043	TATCATTCCCAAATTATTTATTTCTTCTTTGATGCTTATATTTTGGTCTG[A/G]ATCCTGTAATTTCTTAGTTTCTCGAACAGTTTCATTCTCAGAATTATCTT	GAAGGTGACCAAGTTCATGCTTCTTCTTTGATGCTTATATTTTGGTCTGA	Allele 1	A	G	65.2	63.9	36	30
M232	LG10	CRV	P2	Peak	allele specific primer 2	contig_880_9541043	TATCATTCCCAAATTATTTATTTCTTCTTTGATGCTTATATTTTGGTCTG[A/G]ATCCTGTAATTTCTTAGTTTCTCGAACAGTTTCATTCTCAGAATTATCTT	GAAGGTCGGAGTCAACGGATTCTTCTTTGATGCTTATATTTTGGTCTGG	Allele 1	A	G	65.2	63.9	36	30
M232	LG10	CRV	P2	Peak	common Primer	contig_880_9541043	TATCATTCCCAAATTATTTATTTCTTCTTTGATGCTTATATTTTGGTCTG[A/G]ATCCTGTAATTTCTTAGTTTCTCGAACAGTTTCATTCTCAGAATTATCTT	ACTGTTCGAGAAACTAAGAAATTACAGGAT	Allele 1	A	G	65.2	63.9	36	30
M233	LG10	CRV	P2	Right	allele specific primer 1	contig_880_29532346	CTGCAGAACTGTATAATGCAGCCTAGGGAAAAGTCCAAGGGCAGGAGGGC[A/T]TTCTCCCCTCGTAGGGTTGTAGCCCCTCCTATAATAGTTCTTGGACGAGA	GAAGGTGACCAAGTTCATGCTGTCCAAGGGCAGGAGGGCA	Allele 1	A	T	66.4	63.8	68	57
M233	LG10	CRV	P2	Right	allele specific primer 2	contig_880_29532346	CTGCAGAACTGTATAATGCAGCCTAGGGAAAAGTCCAAGGGCAGGAGGGC[A/T]TTCTCCCCTCGTAGGGTTGTAGCCCCTCCTATAATAGTTCTTGGACGAGA	GAAGGTCGGAGTCAACGGATTGTCCAAGGGCAGGAGGGCT	Allele 1	A	T	66.4	63.8	68	57
M233	LG10	CRV	P2	Right	common Primer	contig_880_29532346	CTGCAGAACTGTATAATGCAGCCTAGGGAAAAGTCCAAGGGCAGGAGGGC[A/T]TTCTCCCCTCGTAGGGTTGTAGCCCCTCCTATAATAGTTCTTGGACGAGA	GCTACAACCCTACGAGGGGAGAA	Allele 1	A	T	66.4	63.8	68	57
M234	LG10	CRV	P2	Right	allele specific primer 1	contig_880_32952664	TTCTGTACGTTAATACTCATCTGTTAAATAATAATGTTTGTTTTCTTCTT[G/C]TTATGTTTTTTGTCCTGTGTGGAATTGGGCTGTATCACAAATTGAATTTA	GAAGGTGACCAAGTTCATGCTATCTGTTAAATAATAATGTTTGTTTTCTTCTTG	Allele 1	G	C	65.8	62.7	48	21
M234	LG10	CRV	P2	Right	allele specific primer 2	contig_880_32952664	TTCTGTACGTTAATACTCATCTGTTAAATAATAATGTTTGTTTTCTTCTT[G/C]TTATGTTTTTTGTCCTGTGTGGAATTGGGCTGTATCACAAATTGAATTTA	GAAGGTCGGAGTCAACGGATTATCTGTTAAATAATAATGTTTGTTTTCTTCTTC	Allele 1	G	C	65.8	62.7	48	21
M234	LG10	CRV	P2	Right	common Primer	contig_880_32952664	TTCTGTACGTTAATACTCATCTGTTAAATAATAATGTTTGTTTTCTTCTT[G/C]TTATGTTTTTTGTCCTGTGTGGAATTGGGCTGTATCACAAATTGAATTTA	ACAGCCCAATTCCACACAGGACAAA	Allele 1	G	C	65.8	62.7	48	21
M235	LG02	TGW	P2	Left	allele specific primer 1	contig_127_2330121	TGGTACCCGGGCTTTCCCAACCCACTTATACACTTCACTTCTCCATCTTA[A/T]TGTTTACAATAATAATAAAAATATAATAAGGCTGGTCACTTAAACTAGGG	GAAGGTGACCAAGTTCATGCTCACTTATACACTTCACTTCTCCATCTTAA	Allele 1	A	T	66.2	64.8	38	34
M235	LG02	TGW	P2	Left	allele specific primer 2	contig_127_2330121	TGGTACCCGGGCTTTCCCAACCCACTTATACACTTCACTTCTCCATCTTA[A/T]TGTTTACAATAATAATAAAAATATAATAAGGCTGGTCACTTAAACTAGGG	GAAGGTCGGAGTCAACGGATTCACTTATACACTTCACTTCTCCATCTTAT	Allele 1	A	T	66.2	64.8	38	34
M235	LG02	TGW	P2	Left	common Primer	contig_127_2330121	TGGTACCCGGGCTTTCCCAACCCACTTATACACTTCACTTCTCCATCTTA[A/T]TGTTTACAATAATAATAAAAATATAATAAGGCTGGTCACTTAAACTAGGG	CCCTAGTTTAAGTGACCAGCCTTATTATA	Allele 1	A	T	66.2	64.8	38	34
M236	LG02	TGW	P2	Left	allele specific primer 1	contig_127_3257169	CCTCTTGTTTCCACGAGCAACTTTGTTAATCCTGGCGACTCATTGTGGTT[G/A]AAACCATTTTTGCATTGAAGTGCATATATTACCTATGTCTGATCTGAATT	GAAGGTGACCAAGTTCATGCTCCTGGCGACTCATTGTGGTTG	Allele 1	G	A	65.2	64	55	33
M236	LG02	TGW	P2	Left	allele specific primer 2	contig_127_3257169	CCTCTTGTTTCCACGAGCAACTTTGTTAATCCTGGCGACTCATTGTGGTT[G/A]AAACCATTTTTGCATTGAAGTGCATATATTACCTATGTCTGATCTGAATT	GAAGGTCGGAGTCAACGGATTAATCCTGGCGACTCATTGTGGTTA	Allele 1	G	A	65.2	64	55	33
M236	LG02	TGW	P2	Left	common Primer	contig_127_3257169	CCTCTTGTTTCCACGAGCAACTTTGTTAATCCTGGCGACTCATTGTGGTT[G/A]AAACCATTTTTGCATTGAAGTGCATATATTACCTATGTCTGATCTGAATT	GACATAGGTAATATATGCACTTCAATGCAA	Allele 1	G	A	65.2	64	55	33
M237	LG02	TGW	P2	Peak	allele specific primer 1	contig_127_4783185	TAGTCTTATATGTAGACTGATCTTTATGCCATATAGTTATTGCAATGGAA[A/G]GTCTGATATTCTTATTGCAATGGAATTCAGTGCAGAAATCAGAGTTCAGT	GAAGGTGACCAAGTTCATGCTTTATGCCATATAGTTATTGCAATGGAAA	Allele 1	A	G	66.2	63.3	38	30
M237	LG02	TGW	P2	Peak	allele specific primer 2	contig_127_4783185	TAGTCTTATATGTAGACTGATCTTTATGCCATATAGTTATTGCAATGGAA[A/G]GTCTGATATTCTTATTGCAATGGAATTCAGTGCAGAAATCAGAGTTCAGT	GAAGGTCGGAGTCAACGGATTTATGCCATATAGTTATTGCAATGGAAG	Allele 1	A	G	66.2	63.3	38	30
M237	LG02	TGW	P2	Peak	common Primer	contig_127_4783185	TAGTCTTATATGTAGACTGATCTTTATGCCATATAGTTATTGCAATGGAA[A/G]GTCTGATATTCTTATTGCAATGGAATTCAGTGCAGAAATCAGAGTTCAGT	CTGATTTCTGCACTGAATTCCATTGCAAT	Allele 1	A	G	66.2	63.3	38	30
M238	LG02	TGW	P2	Peak	allele specific primer 1	contig_127_5829009	CAATGAGTATATGGCTCACATATGTGTGGATGTTTAACTTCTTTGTGTGC[T/G]CGCGGTTCCATCTTAGTCTGTTTAAAGACTATACTTTACCTGATGTGTAA	GAAGGTGACCAAGTTCATGCTAAACAGACTAAGATGGAACCGCGA	Allele 1	T	G	66.2	64	55	38
M238	LG02	TGW	P2	Peak	allele specific primer 2	contig_127_5829009	CAATGAGTATATGGCTCACATATGTGTGGATGTTTAACTTCTTTGTGTGC[T/G]CGCGGTTCCATCTTAGTCTGTTTAAAGACTATACTTTACCTGATGTGTAA	GAAGGTCGGAGTCAACGGATTACAGACTAAGATGGAACCGCGC	Allele 1	T	G	66.2	64	55	38
M238	LG02	TGW	P2	Peak	common Primer	contig_127_5829009	CAATGAGTATATGGCTCACATATGTGTGGATGTTTAACTTCTTTGTGTGC[T/G]CGCGGTTCCATCTTAGTCTGTTTAAAGACTATACTTTACCTGATGTGTAA	TGGCTCACATATGTGTGGATGTTTAACTT	Allele 1	T	G	66.2	64	55	38
M239	LG02	TGW	P2	Right	allele specific primer 1	contig_1125_14515074	ATGGATAATTAAAAGTTTAGTTTTACTGCAGCTTAAAAACTCACTGATAA[G/A]TGATACCATATGAATTAAGGTGGAGAGATTTACAGGATCAAAGAGATAAT	GAAGGTGACCAAGTTCATGCTCTCCACCTTAATTCATATGGTATCAC	Allele 1	G	A	65.2	63.7	37	33
M239	LG02	TGW	P2	Right	allele specific primer 2	contig_1125_14515074	ATGGATAATTAAAAGTTTAGTTTTACTGCAGCTTAAAAACTCACTGATAA[G/A]TGATACCATATGAATTAAGGTGGAGAGATTTACAGGATCAAAGAGATAAT	GAAGGTCGGAGTCAACGGATTCTCTCCACCTTAATTCATATGGTATCAT	Allele 1	G	A	65.2	63.7	37	33
M239	LG02	TGW	P2	Right	common Primer	contig_1125_14515074	ATGGATAATTAAAAGTTTAGTTTTACTGCAGCTTAAAAACTCACTGATAA[G/A]TGATACCATATGAATTAAGGTGGAGAGATTTACAGGATCAAAGAGATAAT	GTTTTACTGCAGCTTAAAAACTCACTGATA	Allele 1	G	A	65.2	63.7	37	33
M240	LG02	TGW	P2	Right	allele specific primer 1	contig_2302_1933007	AGTCATTGGTGTTGGGAAGTGATACTGCAAAGGGATGGTAGGCGACGGGC[A/T]GGTGAGGTTGATATGCAGCAGCTGAAGAAGCAGTGATGGGCAAAGTAGCG	GAAGGTGACCAAGTTCATGCTGCTGCATATCAACCTCACCT	Allele 1	A	T	66.3	64.6	52	46
M240	LG02	TGW	P2	Right	allele specific primer 2	contig_2302_1933007	AGTCATTGGTGTTGGGAAGTGATACTGCAAAGGGATGGTAGGCGACGGGC[A/T]GGTGAGGTTGATATGCAGCAGCTGAAGAAGCAGTGATGGGCAAAGTAGCG	GAAGGTCGGAGTCAACGGATTGCTGCTGCATATCAACCTCACCA	Allele 1	A	T	66.3	64.6	52	46
M240	LG02	TGW	P2	Right	common Primer	contig_2302_1933007	AGTCATTGGTGTTGGGAAGTGATACTGCAAAGGGATGGTAGGCGACGGGC[A/T]GGTGAGGTTGATATGCAGCAGCTGAAGAAGCAGTGATGGGCAAAGTAGCG	GGAAGTGATACTGCAAAGGGATGGTA	Allele 1	A	T	66.3	64.6	52	46
